# Irradiance modulates thermal niche in a previously undescribed low-light and cold-adapted nano-diatom

**DOI:** 10.1101/2020.07.21.210047

**Authors:** Joshua D. Kling, Kyla J. Kelly, Sophia Pei, Tatiana A. Rynearson, David A. Hutchins

## Abstract

Diatoms have well-recognized roles in fixing and exporting carbon and supplying energy to marine ecosystems, but only recently have we begun to explore the diversity and importance of nano- and pico-diatoms. Here we describe a small (~5 μm) diatom from the genus *Chaetoceros* Isolated from a wintertime temperate estuary (2° C, Narragansett Bay, RI), with a unique obligate specialization for low-light environments (< 120 μmol photons m^-2^ sec^-1^). This diatom exhibits a striking interaction between irradiance and thermal responses whereby as temperatures increase, so does its susceptibility to light stress. Historical 18S rRNA amplicon data from our study site show this isolate was abundant throughout a six-year period, and its presence strongly correlates with winter and early spring months when light and temperature are low. Two ASVs matching this isolate had a circumpolar distribution in Tara Polar Ocean Circle samples, indicating its unusual light and temperature requirements are adaptations to life in a cold, dark environment. We expect this isolate’s low light, psychrophilic niche to shrink as future warming-induced stratification increases both light and temperature levels experienced by high latitude marine phytoplankton.
