## Supplemental Tables for "Irradiance modulates thermal niche in a previously undescribed low-light and cold-adapted nano-diatom"

### Sheet: Table_S1
Table S1: 18S rRNA gene IDs and full length sequences from 25 Chaetoceros isolates for named or putative (cf.) species on NCBI.
Accession	Genus	Speices	Strain	Notes	Seq
JN599166.1	Pseudo-nitzschia	australis	10249 10Ab	Outgroup	CACTATAGGGTTGATCCCTGCCAGTAGTCATACGCTCGTCTCAAAGATTAAGCCATGCATGTCTAAGTATAAATATTTTACTTTGAAACTGCGAACGGCTCATTATATCAGTTATAGTTTATTTGATAGTCCCTTACTACTTGGATACCCGTAGTAATTCTAGAGCTAATACATGCGTCAATTCCCTTCTGGGGAAGTATTTATTAGATTGAAACCAACCCCTTCGGGGTGATGTGGTGATTCATAATAAGCTTGCGGATCGCATGCCTCTGGCGGCGATGGATCATTCAAGTTTCTGCCCTATCAGCTTTGGATGGTAGGGTATTGGCCTACCATGGCTTTAACGGGTAACGGGAAATTAGGGTTTGATTCCGGAGAGGGAGCCTGAGAGACGGCTAC…
MG972303.1	Chaetoceros	protuberens	Ro1A2		AGATAGCCATGCATGTCTAAGTACAAATCTTTTACTTTAAAACTGCGAATGGCTCATTATATCAGTTTTAACCAAACCGAGAGTCCCTTACTACTTGGATAACCGTAGTAATTCTAGAGCTAATACATGCATCTATACCGAACTTTTGGAACGGTAGTATTTATTAGATAGAAACCAACCAGCTTTGCTGTATTTTGGTGATTCATAATAACTTAGCGAATCGCATGCCTTTGGCGGCGATGGCTCGGTCGGAATTCTGCCCTATCAGCTTTGGAAGGTAGTGTATTGGACTACCTTGGCTTTAACGGGTAACGGGGGATTAGGGTTTGATTCCGGAGAGGGAGCCTGAGAGACGGCTACCACATCCAAGGAAGGCAGCAGGCGCGTAAATTACCCAAT…
MG972272.1	Chaetoceros	didymus	SOLB2		CGTAGTCATACGCTCGTCTCAAAGATTAAGCCATGCATGTCTAAGTACAAATCTTTTACTTTAAAACTGCGAATGGCTCATTATATCAGTTATAATTTAAATGGTAGTCCCTTACTACTTGGATAACCGTAGTAATTCTAGAGCTAATACATGCATCAAAACTGAACTCTCGTGGAACAGTTGTATTTATTAGATAGAAACCAACCTGCTTCGGCAGTGTCATGGTGATTCATAATAACTTTGCGAATCGCATGCCTTTGGCGGCGATGGACCATTCAAGTTTCTGCCCTATCAGCTTTGGAAGGTAGTGTATTGGACTACCTTGGCTTTAACGGGTAACGGGGGATTAGGGTTTGATTCCGGAGAGGGAGCCTGAGAGACGGCTACCACATCCAAGGA…
MG972280.1	Chaetoceros	eibenii	Ro1B2		AGATTAAGCCATGCATGTCTAAGTATAAATCTTTTACTTTGAAACTGCGAATGGCTCATTATATCAGTTATAGTTTATTTGATAGTCCCTTACTACTTGGATAACCGTAGTAATTCTAGAGCTAATACATGCATCAATACCCAACTTTTGGAAGGGTAGTATTTATTAGATAGAAACCAACCTGCTTCGGCGGTGTTCTGGTGATTCATAATAACTTTGCGAATCGCACGGTTTTGCCGGCGATGGATCATTCAAGTTTCTGCCCTATCAGCTTTGGATGGTAGTGTATTGGACTACCATGGCTTTAACGGGTAACGGGGAATTAGGGTTTGGTTCCGGAGAGGGAGCCTGAGAGACGGCTACCACATCCAAGGAAGGCAGCAGGCGCGTAAATTACCC…
MG972267.1	Chaetoceros	dichaeta	PA18-B1		AGATTAAGCCATGCATGTCTAAGTATAAATCTTTTACTTTGAAACTGCAAATGGCTCATTATATCAGTTATAGTTTATTTGATAGTCCCTTACTACTTGGATAACTGTAGTAATTCTAGAGCTAATACATGCATCAATACCCAACTTTTTGGAAGGGTAGTATTTATTAGATAGAAACCAACCATCTTCGGATGTGTTCTGGTGACTCATAATAACTTTGCGAATTGCACGGCTTTGTCTGGCAATGGATCATTCAAGTTTCTGCCCTATCAGCTTTGGATGGTAGTGTATTGGACTACCATGGCTTTAACGGGTAACGGGGAATTAGGGTTTGATTCCGGAGAGGGAGCCTGAGAGACGGCTACCACATCCAAGGAAGGCAGCAGGCGCGTAAATTAC…
MG972211.1	Chaetoceros	atlanticus	7C1		AATCTTTTACTTTGAAACTGCAAATGGCTCATTATATCAGTTATAGTTTATTTGATAGTCCCTTACTACTTGGATAACTGTAGTAATTCTAGAGCTAATACATGCATCAATACCCAACTTTTTGGAAGGGTAGTATTTATTAGATAGAAACCAACCTGCTTCGGCGGTGTTCTGGTGACTCATAATAACTTTGCGAATTGCACGGCTTTGTCTGGCAATGGATCATTCAAGTTTCTGCCCTATCAGCTTTGGATGGTAGTGTATTGGACTACCATGGCTTTAACGGGTAACGGGGAATTAGGGTTTGATTCCGGAGAGGGAGCCTGAGAGACGGCTACCACATCCAAGGAAGGCAGCAGGCGCGTAAATTACCCAATCCTGACACAGGGAGGTAGTGAC…
MG972244.1	Chaetoceros	danicus	newCB1		AACCTGGTTGATCCTGCCAGTAGTGATACGCTCGTCTCAAAGATTAAGCCATGCATGTCTAAGTATAAATCTTTTACTTTGAAACTGCAAATGGCTCATTATATCAGTTATAGTTTATTTGATAATCCCTTACTACTTGGATAACTGTAGTAATTCTAGAGCTAATACATGCATCAATACCCGACTTTACGGAAGGGTAGTATTTATTAGATAGAAACCAACCTGCTTCGGCGGTGTTCTGGTGACTCATAATAACTTTGCGAATCGCACGGCTTTGCTGGCGATGGATCATTCAAGTTTCTGCCCTATCAGCTTTGGATGGTAGTGTATTGGACTACCATGGCTTTAACGGGTAACGGGGAATTAGGGTTTGATTCCGGAGAGGGAGCCTGAGAGACG…
MG972226.1	Chaetoceros	cf. convolutus	Ch5C4		GCCATGCATGTCTAAGTATAAATCTTTTACTTTGAAACTGCAAATGGCTCATTATATCAGTTATAGTTTATTTGATAGTCCCTTACTACTTGGATAACTGTAGTAATTCTAGAGCTAATACATGCATCAATACCCAACTTTTTGGAAGGGTAGTATTTATTAGATAGAAACCAACCTGCTTCGGCGGTGTTCTGGTGACTCATAATAACTTTGCGAATCGCACGGTTTTGCTGGCGATGGATCATTCAAGTTTCTGCCCTATCAGCTTTGGATGGTAGTGTATTGGACTACCATGGCTTTAACGGGTAACGGGGAATTAGGGTTTGATTCCGGAGAGGGAGCCTGAGAGACGGCTACCACATCCAAGGAAGGCAGCAGGCGCGTAAATTACCCAATCCT…
MG972298.1	Chaetoceros	peruvianus	newEA1		GTCTAAGTATAAATCTTTTACTTTGAAACTGCAAATGGCTCATTATATCAGTTATAGTTTATTTGATAGTCCCTTACTACTTGGATAACTGTAGTAATTCTAGAGCTAATACATGCATCAATACCCGACTTTACGGAAGGGTAGTATTTATTAGATAGAAACCAACCTGCTTCGGCGGTGTCTTGGTGACTCATAATAACTTCGCGAATCGCACGGTTTTGCTGGCGATGGATCATTCAAGTTTCTGCCCTATCAGCTTTGGATGGTAGTGTATTGGACTACCATGGCTTTAACGGGTAACGGGGAATTAGGGTTTGATTCCGGAGAGGGAGCCTGAGAGACGGCTACCACATCCAAGGAAGGCAGCAGGCGCGTAAATTACCCAATCCTGACACAGGG…
MG972310.1	Chaetoceros	rastrus	newDA3		CCGTGCATGTCTAAGTATAAATCTTTTACTTTGAAACTGCAAATGGCTCATTATATCAGTTATAGTTTATTTGATAGTCCCTTACTACTTGGATAACTGTAGTAATTCTAGAGCTAATACATGCATCAATACCCGACTTTATGGAAGGGTAGTATTTATTAGATAGAAACCAACCTGCTTCGGCGGTGTCTTGGTGACTCATAATAACTTCGCGAATCGCACGGTTTTGCTGGCGATGGATCATTCAAGTTTCTGCCCTATCAGCTTTGGATGGTAGTGTATTGGACTACCATGGCTTTAACGGGTAACGGGGAATTAGGGTTTGATTCCGGAGAGGGAGCCTGAGAGACGGCTACCACATCCAAGGAAGGCAGCAGGCGCGTAAATTACCCAATCCTG…
MG972256.1	Chaetoceros	constrictus	Ch13B1		TCTAAGTATAAAAACTTTTTACACTTGAAACTGCGAATGGCTCATTATATCAGKTATAGTTTATTTGAKAATCCCTTACTACTTGGATACCTGTAGTAATTCTAGAGCTAACACATGCATCAACACCCAACTTTCGGGAAGGGTGGTATTTATTAGATAGAAACCAACTCGCTTCGGCGATGTAATGGTGATTCATAATAACTTTGCGAATCGCATGGCTTTGCCGGCGATGGATCATTCAAGTTTCTGCCCTATCAGCTCTGATGGTAGTGTATTTGACTACCATGGCTATTACGGGTCACGGGAGATTAGGGTTTGATTCCGGAGAGGGGGCCTGAGAGACGGCCACCACATCCAAGGAAGGCAGCAGGCGCGTAAATTACCCAATCCTGACACAGG…
MG972292.1	Chaetoceros	lorenzianus	Ch4C4		TTTATTTGATAATCCCTTACTACTTGGATACCTGTAGTAATTCTAGAGCTAATACATGCGTCAACACCTAACTTTCGTGGAAAGGTGGTATTTATTAGATAGAAGCCAACCCACTTCGGTGGTGTCCTGGTGATTCATAATAACTTTGCGAATCGCATGGCTTTGCCGGCGATGGATCATTCAAGTTTCTTCCCTATCAGTTTGGATGGTAGTGTATTGGACTACCATGACGATAACGGGTCACGGGAGATTAGGGTTTGATTCCGGAGAGGGGGCCTGAGAGACGGCCACCACATCCAAGGAAGGCAGCAGGCGCGTAAATTACCCAATCCTGACACAGGGAGGTAGTGACAATAAATAACAATGCCGGGCCTCTTCGAGGTCTGGCAATTGGAATGA…
MG972324.1	Chaetoceros	throndsenii	NA45B4		TGCATGTCTAAGTATAAAAACTTTACACTTGAAACTGCGAACGGCTCATTATATCAGTTATAGTTTATTTGATAATCCCTTACTACTTGGATACCTGTAGTAATTCTAGAGCTAATACATGCTTCAACACTCGTCAGGGTGGTATTTATTAGATAGAAACCAACCCACTTCGGTGGTGTCCTGGTGATTCATAATAACTTTGCGAATCGCATGCATTTGCGGCGATGGATCATTCAAGTTTCTGCCCTATCAGCTGTGATGGTAATGTATTGGATTACCATGGCTATAACGGGTAACGGGGGATTAGGGTTTGATTCCGGAGAGGGAGCCTGAGAGACGGCTACCACATCCAAGGAAGGCAGCAGGCGCGTAAATTACCCAATCCTGACACAGGGAGGT…
KY980353.1	Chaetoceros	cf. wighamii	BH65 48		GAAACTGCGAATGGCTCATTATATCAGTTACAGTTTATTTGATAATCCCTTACTACTCGGATAACTGTAGTAATTCTAGAGCTAATACGTGAATTTAACATCCAACTTTCGGGAAGGATGGTATTTATTAGATAGAAACCAACTCACTTCGGTGATGTACTGGTGATTCATAATAACTTTGCGAATCGCATGGCTCTGCCGGCGATGGATCATTCAAGTTTCTGCCCTATCAGCTCTGATGGTAATGTATTGGATTACCATGGCTATAACGGGTCACGGGAGATTAGGGTTTGATTCCGGAGAGGGAGCCTGAGAGACGGCTACCACATCCAAGGAAGGCAGCAGGCGCGTAAATTACCCAATCCTGACACAGGGAGGTAGTGACAATAAATAACAATG…
EU240879.1	Chaetoceros	calcitrans	f. pumilus		AACCTGGTTGATCCTGCCAGTAGTCATACGCTCGTCTCAAAGATTAAGCCATGCATGTGTAAGTTCAACTATATGATCTGAAAACTGCGAACGGCTCATTATATCAGTTTTCGTCTATTTGACAGTCCCTTTACTATTCGGATACCCGTAGTAATTCTAGAGCTAATACGTGCGTCAACACTCGTAAGAGTGGCGTTTATTAGATAGAAACCATCCCGTTTCGGCGGTATTTTGGTGATTCACAATAACCTAGCGGATCGCATGGCTCTGCCGGCGATAGGTCATTCGAGATTCTGCCCTATCAGATAGACGGTAGTGTATTGGACTACCGTGTCTTTAACGGGTAACGGAGGATTAGGGTTTGATTCCGGAGAGGGAGCCTGAGAGACGGCTACCACA…
MG972320.1	Chaetoceros	teres	CH12B1		AGATTAAGCCATGCATGTGTAAGTATAAATCTTGTACTTTGAAACTGCGAACGGCTCATTATATCAGTGATAGTCTATTTGATAATCTCTTACTACTTGGATAACCGTAGTAATTCTAGAGCTAATACATGCGTAAACACTCGACCTTTGGAAGAGTGGTATTTATTAGATTGAAACCAACTAGCTTCGGCTGTGTTCTGGTGATTCATAATAACTTTGCGGATCGCACGGCTTGTCCGGCGACAGATCATTCGAGTTTCTGCCCTATTAACTTTGGATGGTAGTGTATTGGACTACCATGGTTGTGATGGGTAACGGAGGATTAGGGTTTGATTCCGGAGAGGGAGCCTGAGAGACGGCTACCACATCCAAGGAAGGCAGCAGGCGCGTAAATTACCC…
MG972285.1	Chaetoceros	lauderi	Na34C3		TGTGTAAGTATAAATCTTGTACTTTGAAACTGCGAACGGCTCATTATATCAGTGATAGTCCCTTTGATAATCTCTTACTACTTGGATAACCGTAGTAATTCTAGAGCTAATACATGCGTAAACACTCGACCTTTGGAAGAGTGGTATTTATTAGATTGAAACCAACTAGCTTCGGCTGTGTTTTGGTGATTCATAATAACTTTGCGGATCGCACGGCTTGTCCGGCGACAGATCATTCGAGTTTCTGCCCTATTAACTTTGGATGGTAGTGTATTGGACTACCATGGTTGTGATGGGTAACGGAGGATTAGGGTTTGATTCCGGAGAGGGAGCCTGAGAGACGGCTACCACATCCAAGGAAGGCAGCAGGCGCGTAAATTACCCAATCCTGACACAGGG…
AB847418.1	Chaetoceros	setoense			GATCCTGCCAGTAGTCATACGCTCGTCTCAAAGATTAAGCCATGCATGTCTAAGTATAAATATTTTACTTTGAAACTGCGAACGGCTCATTAAATCAGTTTTAGTCTATTCGATAGTCTCTTACTACTTGGATACCCGTAGTAATTCTAGAGCTAATACATGCATAAACACTCGACCTTTGGAAGAGTGGTATTTATTAGATTGAAACCAACCTGTTTCGGCAGTGTTCTGGTGATTCATAATAACTTTGCGAATCGCATGGCTTTCGCCGGCGATAGATCGTTCGAGATTCTGCCCTATCAGCTTTGATGGTAGTGTATTGGACTACCATGGCTTTAACGGGTAACGGAGGATTAGGGTTTGATTCCGGAGAGGGAGCCTGAGAAACGGCTACCACAT…
KX253957.1	Chaetoceros	cf. socialis	UNC1406		TTTTAGTCTATTCGATAGTCTCTTACTACTAGGATACCCGTAGTAATTCTAGAGCTAATACTTGCGTAAACACTCGACTTTTGGAAGAGTGGTATTTATTAGATTGAAACCAACCTGTTTCGGCAGTGTACTGGTGATTCACAATAACTTTGCGAATCGCATGGCTTTTGCCGGCGATAGATCGTTCGAGATTCTGCCCTATCAGCTTTGATGGTAGTGTATTGGACTACCATGGCTTTAACGGGTAACGGAGGATTAGGGTTTGATTCCGGAGAGGGAGCCTGAGAGACGGCTACCACATCCAAGGAAGGCAGCAGGCGCGCAAATTACCCAATCCTGACACAGGGAGGTAGTGACAATAAATAACAGTGCCGGGCCTTTCTAGGTCTGGCAATTGGA…
KT860958.1	Chaetoceros	wighamii	RCC3007		ACTTTGAACTGCGAACGGCTCATTATATCAGTTTTAGTCTATTCGATAGTCTCTTACTACTAGGATACCCGTAGTAATTCTAGAGCTAATACTTGCGTAAACACTCGACTTTTGGAAGAGTGGTATTTATTAGATTGAAACCAACCTGTTTCGGCAGTGTACTGGTGATTCACAATAACTTTGCGAATCGCATGGCTTTTGCCGGCGATAGATCGTTCGAGATTCTGCCCTATCAGCTTTGATGGTAGTGTATTGGACTACCATGGCTTTAACGGGTAACGGAGGATTAGGGTTTGATTCCGGAGAGGGAGCCTGAGAGACGGCTACCACATCCAAGGAAGGCAGCAGGCGCGCAAATTACCCAATCCTGACACAGGGAGGTAGTGACAATAAATAACA…
AY625896.1	Chaetoceros	muelleri	CCAP1010/3		AACCTGGTTGATCCTGCCAGTAGTCACACGCTCGTCTCAAAGATTAAGCCATGCATGTGTAAGTTTACATACTGAACTTTGAAACTGCGAATGGCTCATTATATCAGTTATAGTTTATTTGGTAGTCTCTTACTACTTGGATACCCGTAGTAATTCTAGAGCTAATACATGCGTCAACACCCGACTTTTGGAAGGGTGGTATTTATTAGATTGAAACCAACTCGCTTCGGCGGTGTAATGGTGATTCATAATAACTTTGCGAATCGCATGGCTTCGGCTGGCGATGGACCATTCAAGTTTCTGCCCTATCAGCTTTGACGGTAGTGTATTGGACTACCGTGGCTTTAACGGGTAACGGAGGATTAGGGTTTGATTCCGGAGAGGGAGCCTGAGAGACGG…
JF794049.1	Chaetoceros	cf. neogracilus	RCC2016		TATATCAGTTATAGTTTATTTGGTAGTCCCTTACTATTTGGATACCCGTAGTAATTCTAGAGCTAATACATGCATAAACACTCGACTTTTGGAAGAGTGGTATTTATTAGATTGAAACCAACTCGTTTCGGCGATGTAATGGTGATTCATAATAACTTTGCGAATCGCATGGCTTCTGCCGGCGATGGACCATTCAAGTTTCTGCCCTATCAGCTAGACGGTAGTGTATTGGACTACCGTGGCTTTAACGGGTAACGGAGGATTAGGGTTTGATCCCGGAGAGGGAGCCTGAGAGACGGCTACCACATCCAAGGAAGGCAGCAGGCGCGTAAATTACCCAATCCTGACACAGGGAGGTAGTGACAATAAATAACAATGCCGGGCCCTTTCGGGTCTGGC…
MG972251.1	Chaetoceros	debilius	Ch13A4		TAGCCATGCATGTGTAAGTATAAATATTATATCTTAAAACTGCGAACGGCTCATTATATCAGTTGTAATCTCTTTCGTAATCCCTTACTACTTGGATAACCGTAGTAATTCTAGAGCTAATACATGCATAAATACCACGTAGTGGTAGCGCTTATTAGATTGAAACCAACTTCCCTCGGGAAGATTTAGGTGACTCATAATAACTTTGCGAATCGCATGCTTTTTGCGGCGATGGACGAATCGAGCTTCTGCCCTATCAGCTTTGATGGCTGTGTATTGGACAGCCATGGCTTTAACGGGTAACGGAGAATTAGGGTTTGATTCCGGAGAGGGAGCCTGAGAAACGGCTACCACATCTAAGGAAGGCAGCAGGCGCGAAAATTACCCAATACTAATACA…
MG972326.1	Chaetoceros	tortissimus	Na25B2		TGCATGTGTAAGTATAAATAATCTACTTTGAAACTGCGGACGGCTCATTAAATCAGTTATAATCTCTACCGAAGTCCCTTACTAATTGGATACCCGTAGTAATTCTAGAGCTAATACATGCGTAAAAACCTGACTTTATGAAGGGTTGTATTTATTAGATAGAAACCAACCCGTTTCGGCGGTGCTTTGGTGATTCATAATAACTATTTCGAATCGCAACACTTGTTTGCGATGGTCGGTGCGAGCTTCTGCCTCATCAGCTTTGATGGTTGTGTATTGGACAACCATGGCTGTCACGGGTACGGGGGATTAGGGTTTGATTCCGGAGAGGGAGCCTGAGAGACGGCTACCACATCCAAGGATGGCAGCAGGCGCGTAAATTACCCAATCCTGACACAG…
LC466962.1	Chaetoceros	curvisetus	El4A2		GCATGTGTAAGTATAAATCTTTTACTTTGAAACTGCGAATGGCTCAATATATCAGTTGTAATCTCTTCCGTATTCCCTTACTACTTGGATAACCGTAGTAATTCTAGAGCTAATACATGCGTCAACACGCTGAAAGCGTGGTATTTATTAGATAGAAACCAACCCACTTCGGTGGTATTTTGGTGATTCATAATAACTTTGCGAATCGCATGGCTTTTGCCGGCGATGGACGGTTTGAGCTTCTGCCCTATTAGCTTTGATGGCTGGGTATTGGCCAGCCATGGCTTTCATGGGTAACGGAGAATTAGGGTTTGATTCCGGAGAGGGAGCCTGAGAAACGGCTACCACATCCAAGGAAGGCAGCAGGCGCGTAAATTACCCAATCCTGACACAGGGAGG…
MG972305.1	Chaetoceros	pseudo-curvisetus	newBC2		GCCATGCATGTGTAAGTATAAATCTTGTACTTTGAAACTGCGAATGGCTCAATATATCAGTTGTAATCTCTTCCGTATTCCCTTACTACTTGGATAACCGTAGTAATTCTAGAGCTAATACATGCGTCAACACGCTGAAAGCGTGGTATTTATTAGATAGAAACCAACCCACCTCGGTGGTACTTTGGTGATTCATAATAACTTTGCGAATCGCATGGCTTCTGCCGGCGATGGACGGTTCGAGCTTCTGCCCTATTAGCTTTGATGGCTGGGTATTGGCCAGCCATGGCTTTCATGGGTAACGGAGAATTAGGGTTTGATTCCGGAGAGGGAGCCTGAGAGACGGCTACCACATCCAAGGAAGGCAGCAGGCGCGTAAATTACCCAATCCTGACACAG…
	Chaetoceros	sp.	DM53	This study.	AAGCCCAAGATAGCAACCTGGTTGATTCTGCCAGAAGTCATACGCTCGTCTCAAAGATTAAGCCATGCATGTCTAAGTATAAAAACTTTTTACACTTGAAACTGCGAATGGCTCATTATATCAGTTATAGTTTATTTGATAATCCCTTACTACTCGGATAACTGTAGTAATTCTAGAGCTAATACGTGAATTTAACATCCAACTTTCGGGAAGGATGGTATTTATTAGATAGAAACCAACTCACTTCGGTGATGTACTGGTGATTCATAATAACTTTGCGAATCGCATGGCTCTGCCGGCGATGGATCATTCAAGTTTCTGCCCTATCAGCTCTGATGGTAATGTATTGGATTACCATGGCTATAACGGGTCACGGGAGATTAGGGTTTGATTCCGGAG…

### Sheet: Table_S2
Table S2: blast results for the top 20 ASVs that exceeded one percent relative abundance of recovered amplicons.
asv	Phylum	Class	Order	Family	Genus	Species	Strain	Notes	Best BLAST Accession	Percent ID	Query Coverage	Total Score	E value	Sequence
asv1	Bacillariophyta	Coscinodiscophyceae	Thalassiosirales	Thalassiosiraceae	Thalassiosira	sp.	GF366-14		MG662230.1	100	100	747	0	TATATTAAAGTTGTTGCAGTTAAAAAGCTCGTAGTTGGATTTCTGGCAGGAGCGACCGGTCATGCACTCTGTGCGTGAACTCGTGTTGTCTCTGGCCATCCTCGGGGAGATCCTGTTTGGCATTAAGTTGTCGGGCAGGGGATACCCGTCGTTTACTGTGAGAAAATTAGAGTGTTTAAAGCAGGCTTATGCCGTTGAATATATTAGCATGGAATAATAAGATAGGACTTCGGAACTATTTTGTTGGTTTGCGTTACGAAGTAATGATTAATAGGGACAGTTGGGGGTATTCGTATTTCGTTGTCAGAGGTGAAATTCTTGGATTTCCGAAAGACGAACTACTGCGAAAGCATTTACCAAGGATGTTTTCATTAATCAAGAACGAAAGTTAGGGGATCG…
asv2	Bacillariophyta	Coscinodiscophyceae	Thalassiosirales	Skeletonemataceae	Skeletonema	costatum		Equal match with Skeletonema marinoi	KY364698.1	100	100	743	0	TATATTAAAGTTGTTGCAGTTAAAAAGCTCGTAGTTGGATTTCTGGCAGGAGTGACTGACCACAAACTCTGTTTGTGAGTTGTGTCATTCTGGCCATCCTTGGTAAGATCCTTTTTGGCATTAAGTTGTCGGGAAGGGGATGACCATCGTTTACTGTGAAAAAATTAGAGTGTTTAAAGCAGGCTTATGCCGTTGAATATATTAGCATGGAATAATAAGATAGGACTTTGAGTCTATTTTGTTGGTTTGCGAGTCAAAGTAATGATTAATAGGGACAGTTGGGGGTATTCGTATTTCATTGTCAGAGGTGAAATTCTTGGATTTCTGAAAGACGAACTACTGCGAAAGCATTTACCAAGGATGTTTTCATTAATCAAGAACGAAAGTTAGGGGATCGAA…
asv3	Bacillariophyta	Mediophyceae	Lithodesmiales	Lithodesmiaceae	Ditylum	brightwellii	SKLMP_B001	Equal match with other strains	MG890416.1	100	100	747	0	TATATTAAAGTTGTTGCAGTTAAAAAGCTCGTAGTTGGATTTCTGGTGGGAGCGATCGGTCTGACACTTTGTGTGAGTACTCGTATTGTCTCCGGCCATCCTTGGGCGGAGCCTGTCTGGCATTAAGTTGTCGGGCAGGGGATGCCCATCGTTTACTGTGAAAAAATTAGAGTGTTCAAAGCAGGCTTATGCCGTTGAATATATTAGCATGGAATAATAAGATAGGACCTCGGTACTATTTTGTTGGTTTGTGTGCCAAGGTAATGATTAATAGGGACAGTTGGGGGTATTCGTATTCAGTTGTCAGAGGTGAAATTCTTGGATTTACGGAAGACGAACTACTGCGAAAGCATTTACCAAGGATGTTTTCATTAATCAAGAACGAAAGTTAGGGGATCG…
asv4	Bacillariophyta	Coscinodiscophyceae	Thalassiosirales	Thalassiosiraceae	Minidiscus	cornicus	RCC5859	Equal match with other strains	MN528623.1	100	100	743	0	TATATTAAAGTTGTTGCAGTTAAAAAGCTCGTAGTTGGTTTTCAGTCTGGGGTGGCGAAGCACTCACAACGTGAGTGACTTCTGCCTTCCTGGACTTCCTTGGTGAGAATCTGTTTGGTATTAAGTTATCGGGCAGAGGATAACCATCGTTTACTGTGAAAAAATTAGAGTGTTTAAAGCAGGCTTATGCCGTTGAATATATTAGCATGGAATAATAAGATAGGACTTTGAGTCTATTTTGTTGGTTTGTGAATCAAAGTAATGATTAATAGGGACAGTTGGGGGTATTCGTATTTCATTGTCAGAGGTGAAATTCTTGGATTTCTGAAAGACGAACTACTGCGAAAGCATTTACCAAGGATGTTTTCATTAATCAAGAACGAAAGTTAGGGGATCGAA…
asv5	Bacillariophyta	Coscinodiscophyceae	Thalassiosirales	Thalassiosiraceae	Thalassiosira	sp.	GF366-1	Equal match with other strains	MG662232.1	100	100	747	0	TATATTAAAGTTGTTGCAGTTAAAAAGCTCGTAGTTGGATTTCTGGCAGGAGCGACCGGTCACACACTCTGTGCGTGAACTTGTGTTGTCTCTGGCCATCCTTGGGGAGATCCTGTTTGGCATTAAGTTGTCGGGCAGGGGATACCCATCGTTTACTGTGAAAAAATTAGAGTGTTTAAAGCAGGCTTATGCCGTTGAATATATTAGCATGGAATAATAAGATAGGACTTCGGAACTATTTTGTTGGTTTGCGTTACGAAGTAATGATTAATAGGGACAGTTGGGGGTATTCGTATTTCATTGTCAGAGGTGAAATTCTTGGATTTCTGAAAGACGAACTACTGCGAAAGCATTTACCAAGGATGTTTTCATTAATCAAGAACGAAAGTTAGGGGATCG…
asv6	Bacillariophyta	Coscinodiscophyceae	Chaetocerotales	Chtocerales	Chaetoceros	cf. wighamii	BH46_123	Equal match with RCC3008	KY980229.1	100	100	737	0	TATATTTTAGTTGTTGCAGTTAAAAAGCTCGTAGTAGAATTTCTGGTGGGGGAATGCAGTTCAAGCTATGCTTGATACTCGCACTCTCCGGCCATCTTTGAGTGGAGCCTGTCTGGCATTAAGTTGTCGGGCTGGGGATGCTCATCGTTTACTGTGAAAAAATTAGAGTGTTCAAAGCAGACTTATGTCGTTGAATATATTAGCATGGGATAATAAGATAAGACTTCGGTACTATTTTGTTGGTTAGGTGCCGTTGTAATGATGAACAGGGACAGTTGTGGGTATTCGTATTCACTTGTAAGAGGTGAAATTCTTAGATTAAGGGAAGACGAACTACTGCGAAAGCATTTACCAAGGATGTTTTCATTTATCAAGAACGAAAGTAATGGGATCGAAGAT
asv7	Bacillariophyta	Coscinodiscophyceae	Thalassiosirales	Thalassiosiraceae	Thalassiosira	sp.	GF366-22	Equal match with other strains	MG662228.1	100	100	747	0	TATATTAAAGTTGTTGCAGTTAAAAAGCTCGTAGTTGGATTTCTGGCAGGAGCGACCGGTCGCGCACTCTGTGCGTGAACTTGTGTTGTCTCTGGCCATCCTCGGGGAGATCCTGTTTGGCATTAAGTTGTCGGGCAGGGGATACCCGTCGTTTACTGTGAAAAAATTAGAGTGTTTAAAGCAGGCTTATGCCGTTGAATATATTAGCATGGAATAATAAGATAGGACTTCGGAACTATTTTGTTGGTTTGCGTTACGAAGTAATGATTAATAGGGACAGTTGGGGGTATTCGTATTTCATTGTCAGAGGTGAAATTCTTGGATTTCTGAAAGACGAACTACTGCGAAAGCATTTACCAAGGATGTTTTCATTAATCAAGAACGAAAGTTAGGGGATCG…
asv8	Bacillariophyta	Coscinodiscophyceae	Thalassiosirales	Thalassiosiraceae	Thalassiosira	rotula	RCC841	Equal match with other strains	KT860983.1	100	100	747	0	TATATTAAAGTTGTTGCAGTTAAAAAGCTCGTAGTTGGATTTCTGGCAGGAGTGACCGGTCACGCACTCTGTGCGTGAACTTGTGTTGTCTCTGGCCATCCTTGGGGAGATCCTGTTTGGCATTAAGTTGTCGGGCAGGGGATACCCATCGTTTACTGTGAAAAAATTAGAGTGTTTAAAGCAGGCTTATGCCGTTGAATATATTAGCATGGAATAATAAGATAGGACTTCGGAACTATTTTGTTGGTTTGCGTTACGAAGTAATGATTAATAGGGACAGTTGGGGGTATTCGTATTTCGTTGTCAGAGGTGAAATTCTTGGATTTCCGAAAGACGAACTACTGCGAAAGCATTTACCAAGGATGTTTTCATTAATCAAGAACGAAAGTTAGGGGATCG…
asv9	Bacillariophyta	Coscinodiscophyceae	Thalassiosirales	Thalassiosiraceae	Thalassiosira	weissflogii		Equal match with other strains	HM991702.1	100	100	747	0	TATATTAAAGTTGTTGCAGTTAAAAAGCTCGTAGTTGGATTTCTGGCAGGAGCGACCGGTCTCACACCCTGTGTGAGAACTCGTGTTGTCTCTGGCCATCCTTGGGGAGATCCTGTTTGGCATTCAGTTGTCGGGCAGGGGATACCCATCGTTTACTGTGAAAAAATTAGAGTGTTTAAAGCAGGCTTATGCCGTTGAATATATTAGCATGGAATAATAAGATAGGTCTTTGGTACTATTTTGTTGGTTTGCGCACCAGAGAAATGATTAATAGGGACAGTTGGGGCTATTCGTATTCCATTGTCAGAGGTGAAATTCTTGGATTTCTGGAAGACGAACTACTGCGAAAGCATTTAGCAAGGATGTTTTCATTAATCAAGAACGAAAGTTAGGGGATCG…
asv10	Bacillariophyta	Coscinodiscophyceae	Thalassiosirales	Stephanodiscophyceae	Cyclotella	choctawhatcheeana		Equal match with other Cyclotella spp.	JQ217341.1	100	100	745	0	TATATTAAAGTTGTTGCAGTTAAAAAGCTCGTAGTTGGATTTCTGGCAGGAGCGTCCGGTCTCACACTCAGTGCGGGAACTTGGATGTCTCTGGCCATCTTTGGGGATATCCTGTTTGGCATTAAGTTGTCGGGCAGGGGACACCCATCGTTTACTGTGAAAAAATTAGAGTGTTTAAAGCAGGCTTATGCCGTTGAATATATTAGCATGGAATAATAAGATAGGACGTAGGTACTATTTTGTTGGTTTGCGCACCCACGTAATGATTAATAGAGACAGGCGGGGCTATTCGTATTGCATTGTCAGAGGTGAAATTCTTGGATTTCTGCAAGACGAACTACTGCGAAAGCATTTAGCAAGGATGTTTTCATTAATCAAGAACGAAAGTTAGGGGATCGA…
asv11	Bacillariophyta	Coscinodiscophyceae	Thalassiosirales	Thalassiosiraceae	Conticribra	guillardii	BH46_58	Equal match with Thalassiosira guillardii CC03-04	KY980193.1	100	100	747	0	TATATTAAAGTTGTTGCAGTTAAAAAGCTCGTAGTTGGATTTCTGGCAGGAGCGACCGGTCTCACACTCTGTGTGAGAACTTGTGTTGTCTCTGGCCATCCTTGGGGAGATCCTGTTTGGCATTAAGTTGTCGGGCAGGGGATACCCATCGTTTACTGTGAAAAAATTAGAGTGTTTAAAGCAGGCTTATGCCGTTGAATATATTAGCATGGAATAATAAGATAGGACCCTGGTACTATTTTGTTGGTTTGTGCACCAGAGTAATGATTAATAGGGACAGTTGGGGGTATTCGTATTCCATTGTCAGAGGTGAAATTCTTGGATTTCTGGAAGACGAACTACTGCGAAAGCATTTACCAAGGATGTTTTCATTAATCAAGAACGAAAGTTAGGGGATCG…
asv12	Bacillariophyta	Coscinodiscophyceae	Thalassiosirales	Skeletonemataceae	Skeletonema	pseudocostatum	NZmm2W5	Equal match with other strains	KY054992.1	99.75	100	737	0	TATATTAAAGTTGTTGCAGTTAAAAAGCTCGTAGTTGGATTTCTGGCAGGAGTGACCGGCCACACACACCGTGTGTGAGTTGTGTCATTCTGGCCATCCTTGGTGAGATCCTATTTGGCATTAAGTTGTCGGGTAGGGGATAACCATCGTTTACTGTGAAAAAATTAGAGTGTTTAAAGCAGGCTTATGCCGTTGAATATATTAGCATGGAATAATAAGATAGGACTTTGAGTCTATTTTGTTGGTTTGCGAGTCAAAGTAATGATTAATAGGGACAGTTGGGGGTATTCGTATTTCATTGTCAGAGGTGAAATTCTTGGATTTCTGAAAGACGAACTACTGCGAAAGCATTTACCAAGGATGTTTTCATTAATCAAGAACGAAAGTTAGGGGATCGAA…
asv13	Bacillariophyta	Coscinodiscophyceae	Thalassiosirales	Thalassiosiraceae	Thalassiosira	tenera			HM991701.1	100	100	747	0	TATATTAAAGTTGTTGCAGTTAAAAAGCTCGTAGTTGGATTTCTGGCAGGAGCGACCGGTCACGCACTCTGTGCGTGAACTTGCGTTGTCTCTGGCCATCCTCGGGGAGATCCTGTTTGGCATTAAGTTGTCGGGCAGGGGATACCCGTCGTTTACTGTGAAAAAATTAGAGTGTTTAAAGCAGGCTTATGCCGTTGAATATATTAGCATGGAATAATAAGATAGGACTTCGGAACTATTTTGTTGGTTTGCGTTACGAAGTAATGATTAATAGGGACAGTTGGGGGTATTCGTATTTCGTTGTCAGAGGTGAAATTCTTGGATTTCCGAAAGACGAACTACTGCGAAAGCATTTACCAAGGATGTTTTCATTAATCAAGAACGAAAGTTAGGGGATCG…
asv14	Bacillariophyta	Coscinodiscophyceae	Thalassiosirales	Thalassiosiraceae	Thalassiosira	pacifica		Equal match with other strains	HM991697.1	100	100	747	0	TATATTAAAGTTGTTGCAGTTAAAAAGCTCGTAGTTGGATTTCTGGCAGGAGCGACCGGTCGCGCACTCTGTGCGTGAACTTGTGTTGTCTCTGGCCATCCTCGGGGAGATCCTGTTTGGCATTAAGTTGTCGGGCAGGGGATACCCGTCGTTTACTGTGAAAAAATTAGAGTGTTTAAAGCAGGCTTATGCCGTTGAATATATTAGCATGGAATAATAAGATAGGACTTCGGAACTATTTTGTTGGTTTGCGTTACGAAGTAATGATTAATAGGGACAGTTGGGGGTATTCGTATTTCGTTGTCAGAGGTGAAATTCTTGGATTTCCGAAAGACGAACTACTGCGAAAGCATTTACCAAGGATGTTTTCATTAATCAAGAACGAAAGTTAGGGGATCG…
asv15	Bacillariophyta	Coscinodiscophyceae	Thalassiosirales	Skeletonemataceae	Skeletonema	menzelii	CCMP790		AJ535168.1	100	100	741	0	TATATTAAAGTTGTTGCAGTTAAAAAGCTCGTAGTTGGATTTCTGGCAGGAGTGACCGGCCACACACACCGTGTGTGAGTTGTGCATTCTGGCCATCCTTGGTGAGATCCTGTTTGGCATTAAGTTGTCGGGCAGGGGATAACCATCGTTTACTGTGAAAAAATTAGAGTGTTTAAAGCAGGCTTATGCCGTTGAATATATTAGCATGGAATAATAAGATAGGACTTTGAGTCTATTTTGTTGGTTTGCGAGTCAAAGTAATGATTAATAGGGACAGTTGGGGGTATTCGTATTTCATTGTCAGAGGTGAAATTCTTGGATTTCTGAAAGACGAACTACTGCGAAAGCATTTACCAAGGATGTTTTCATTAATCAAGAACGAAAGTTAGGGGATCGAAG…
asv16	Bacillariophyta	Coscinodiscophyceae	Thalassiosirales	Stephanodiscophyceae	Cyclotella	sp.	MNURFJ04		KT781056.1	100	100	741	0	TATATTAAAGTTGTTGCAGTTAAAAAGCTCGTAGTTGGATTTCTGGCAGGAGCGTCCGGTCTCACACTCAGTGCGGGAACTTGGATGTCTCTGGCCATCTTTGGGGATATCCTGTTTGGCATTAAGTTGTCGGGCAGGGGATACCCATCGTTTACTGTGAAAAAATTAGAGTGTTTAAAGCAGGCTTATGCCGTTGAATATATTAGCATGGAATAATAAGATAGGACGTAGGTACTATTTTGTTGGTTTGCGCACCCACGTAATGATTAATAGAGACAGGCGGGGCTATTCGTATTGCATTGTCAGAGGTGAAATTCTTGGATTTCTGCAAGACGAACTACTGCGAAAGCATTTAGCAAGGATGTTTTCATTAATCAAGAACGAAAGTTAGGGGATCGA…
asv17	Bacillariophyta	Coscinodiscophyceae	Thalassiosirales	Thalassiosiraceae	Thalassiosira	punctigera	RCC4667	Equal match with other strains	MN524964.1	100	100	747	0	TATATTAAAGTTGTTGCAGTTAAAAAGCTCGTAGTTGGATTTCTGGCAGGAGTGACCGGTCACGCACTCTGTGCGTGAACTTGTGTTGTCTCTGGCCATCCTTGGGGAGATCCTATTTGGCATTAAGTTGTCGGGTAGGGGATACCCATCGTTTACTGTGAAAAAATTAGAGTGTTTAAAGCAGGCTTATGCCGTTGAATATATTAGCATGGAATAATAAGATAGGACTTCGGAACTATTTTGTTGGTTTGCGTTACGAAGTAATGATTAATAGGGACAGTTGGGGGTATTCGTATTTCATTGTCAGAGGTGAAATTCTTGGATTTCTGAAAGACGAACTACTGCGAAAGCATTTACCAAGGATGTTTTCATTAATCAAGAACGAAAGTTAGGGGATCG…
asv18	Bacillariophyta	Coscinodiscophyceae	Thalassiosirales	Thalassiosiraceae	Minidiscus	spinulatus	RCC5861	Equal match with other strains and one Thalassiosira sp.	MN528626.1	100	100	747	0	TATATTAAAGTTGTTGCAGTTAAAAAGCTCGTAGTTGGATTTCTGGCAGGAGTGACCGGTCACACACTCTGTGTGTGAACTCGCGTTGTCTCTGGCCATCCTTGGGGAGATCCTGTTTGGCATTAAGTTGTCGGGCAGGGGATACCCATCGTTTACTGTGAAAAAATTAGAGTGTTTAAAGCAGGCTTATGCCGTTGAATATATTAGCATGGAATAATAAGATAGGACTTCGGAACTATTTTGTTGGTTTGCGTTACGAAGTAATGATTAATAGGGACAGTTGGGGGTATTCGTATTTCGTTGTCAGAGGTGAAATTCTTGGATTTCCGAAAGACGAACTACTGCGAAAGCATTTACCAAGGATGTTTTCATTAATCAAGAACGAAAGTTAGGGGATCG…
asv20	Bacillariophyta	Coscinodiscophyceae	Chaetocerotales	Chtocerales	Chaetoceros	tenuissimus	Na44A1	Equal match with other strains	MG972315.1	100	100	741	0	TATATTAAAGTTGCTGCAGTTAAAAAGCTCGTAGTTGCATTTCCGAGGCAAGGGATTAGTCCGACCTTTGGTGGGTATTTAATCCTCTTGCCTCGTCCTTGAGTGGTGCTTCTTGGTATTAAGTTATCGAGGAGATAGCCGCTCATCGTTTACTGTGAGAAAATTAGAGTGTTCAAAGCAGGCTTATGCCGTTGAATATATTAGCATGGAATAATAAGATAGGACCTCGGTACTATTTTGTTGGTTTGAGAACCAAGGTAATGATGAATAGGGACAGTTGGGGGTATTCGTATTCAGTTGTCAGAGGTGAAATTCTTAGATTTACGGAAGACGAACTACTGCGAAAGCATTTACCAAGGATGTTTTCATTAATCAAGAACGAAAGTATGGGGATCGAAG…
asv21	Bacillariophyta	Coscinodiscophyceae	Thalassiosirales	Skeletonemataceae	Skeletonema	costatum	CCAP1077/4	Equal match with other strains and one S. grethae.	AY684946.1	100	100	743	0	TATATTAAAGTTGTTGCAGTTAAAAAGCTCGTAGTTGGATTTCTGGCAGGAGTGACCGGCCACACACACTGTGTGTGAGTTGTGTCATTCTGGCCATCCTTGGTGAGATCCTGTTTGGCATTAAGTTGTCGGGCAGGGGATAACCATCGTTTACTGTGAAAAAATTAGAGTGTTTAAAGCAGGCTTATGCCGTTGAATATATTAGCATGGAATAATAAGATAGGACTTTGAGTCTATTTTGTTGGTTTGCGAGTCAAAGTAATGATTAATAGGGACAGTTGGGGGTATTCGTATTTCATTGTCAGAGGTGAAATTCTTGGATTTCTGAAAGACGAACTACTGCGAAAGCATTTACCAAGGATGTTTTCATTAATCAAGAACGAAAGTTAGGGGATCGAA…
